# Druggable CSNK2A1-MeCP2 regulatory axis links Okur-Chung neurodevelopmental syndrome with *MECP2*-related disorders

**DOI:** 10.64898/2026.11.05.764603

**Authors:** Ashley G. Anderson, Srinivas Chamakuri, Rebecca Meyer-Schuman, Elizabeth Hai-Yen Chu, Jean-Pierre Revelli, Jiyoen Kim, Manar Zaghlula, Surabi Veeraragavan, Damian W. Young, Huda Y. Zoghbi

**Affiliations:** Department of Molecular and Human Genetics, Baylor College of Medicine, Houston, TX; Jan and Dan Duncan Neurological Research Institute at Texas Children’s Hospital, Houston, TX; Center for Drug Discovery, Baylor College of Medicine, Houston, TX 77030; Department of Pathology & Immunology, Baylor College of Medicine, Houston, TX 77030; Innovative Genomics Institute, University of California, Berkeley, Berkeley, CA; Verna and Marrs McLean Department of Biochemistry and Molecular Pharmacology, Baylor College of Medicine, Houston, TX; Department of Pediatrics, Baylor College of Medicine, Houston, TX; Howard Hughes Medical Institute, Baylor College of Medicine, Houston, TX; Department of Neuroscience, Baylor College of Medicine, Houston, TX

## Abstract

The brain is exquisitely sensitive to methyl-CpG-binding protein 2 (MeCP2) abundance. Too little causes Rett syndrome (RTT), too much causes *MECP2* duplication syndrome (MDS), and in both, severity tracks with the amount of functional MeCP2. Even modest deviations are detrimental, yet how MeCP2 abundance is controlled remains poorly understood. Using genome-wide CRISPR knockout screens, we identified hundreds of proteins regulating MeCP2, revealing a casein kinase 2 alpha 1 (CSNK2A1)-driven regulatory axis stabilizing MeCP2. We show this axis is druggable and therapeutically relevant, using a novel CSNK2A1 inhibitor in human cells and targeting *Csnk2a1* in an MDS mouse model. We further connect CSNK2A1-MeCP2 regulatory disruption to Okur-Chung neurodevelopmental syndrome (OCNDS), caused by mutations in *CSNK2A1*, finding ∼50% less hippocampal MeCP2 in an OCNDS mouse model. Together, these data identify a druggable regulatory axis modulating MeCP2 and implicate MeCP2 dysregulation in the molecular pathogenesis of OCNDS and potentially other neurodevelopmental disorders.
