## Supplemental Table 4 for "Druggable CSNK2A1-MeCP2 regulatory axis links Okur-Chung neurodevelopmental syndrome with *MECP2*-related disorders"

### Sheet: TG1_Down_DEGs
gene	gene_symbol	percent_rescue
ENSMUSG00000000915.16	Hip1r	15.8002
ENSMUSG00000020061.19	Mybpc1	10.5277
ENSMUSG00000021047.8	Nova1	11.7964
ENSMUSG00000021219.17	Rgs6	-0.802673
ENSMUSG00000021680.9	Crhbp	-11.4212
ENSMUSG00000021699.18	Pde4d	-26.4291
ENSMUSG00000021947.12	Cryl1	69.0918
ENSMUSG00000023015.15	Racgap1	21.3015
ENSMUSG00000023826.18	Prkn	43.3668
ENSMUSG00000025089.16	Gfra1	70.5796
ENSMUSG00000026775.10	Yme1l1	-2.78586
ENSMUSG00000027784.11	Ppm1l	-23.5106
ENSMUSG00000028184.14	Adgrl2	-1.1882
ENSMUSG00000028194.16	Ddah1	1.33504
ENSMUSG00000028266.18	Lmo4	-2.44948
ENSMUSG00000028661.9	Epha8	-14.312
ENSMUSG00000028883.20	Sema3a	14.3094
ENSMUSG00000028971.5	Cort	33.4511
ENSMUSG00000029330.9	Cds1	-22.2994
ENSMUSG00000029334.15	Prkg2	23.0062
ENSMUSG00000030075.11	Cntn3	-13.2062
ENSMUSG00000030096.9	Slc6a6	46.257
ENSMUSG00000030256.12	Bhlhe41	4.48504
ENSMUSG00000030268.18	Bcat1	-29.0555
ENSMUSG00000031534.16	Smim19	9.26679
ENSMUSG00000031561.17	Tenm3	20.0823
ENSMUSG00000031562.17	Dctd	3.26786
ENSMUSG00000031722.11	Hp	269.564
ENSMUSG00000031841.20	Cdh13	44.7751
ENSMUSG00000035033.16	Tbr1	-23.3146
ENSMUSG00000036062.14	Phf24	2.59032
ENSMUSG00000037148.9	Arhgap10	-2.19937
ENSMUSG00000037151.9	Lrrc20	10.1363
ENSMUSG00000037624.17	Kcnk2	20.8715
ENSMUSG00000038172.15	Ttc39b	12.6177
ENSMUSG00000038550.11	Ciart	43.2861
ENSMUSG00000039385.6	Cdh6	-6.13865
ENSMUSG00000039620.18	Trmt9b	48.6408
ENSMUSG00000039683.17	Sdk1	51.8301
ENSMUSG00000040420.16	Cdh18	11.4535
ENSMUSG00000040675.18	Mthfd1l	22.2835
ENSMUSG00000041272.12	Tox	26.2234
ENSMUSG00000045193.14	Cirbp	65.5639
ENSMUSG00000046321.9	Hs3st2	16.7918
ENSMUSG00000048285.10	Frmd6	6.36795
ENSMUSG00000048550.18	Thnsl1	25.1957
ENSMUSG00000048915.13	Efna5	35.0936
ENSMUSG00000050875.12	Minar2	48.2858
ENSMUSG00000051359.16	Ncald	42.9001
ENSMUSG00000052105.18	Mtcl1	-27.0724
ENSMUSG00000053166.15	Cdh22	39.964
ENSMUSG00000053465.7	Hs6st3	16.149
ENSMUSG00000055421.9	Pcdh9	-25.1563
ENSMUSG00000059742.11	Kcnh7	-14.135
ENSMUSG00000063626.7	Unc5d	63.0583
ENSMUSG00000064293.15	Cntn4	-8.84658
ENSMUSG00000089809.10	A930011G23Rik	-2.84292
ENSMUSG00000091890.3	ENSMUSG00000091890.3	44.2378
ENSMUSG00000097023.11	Mir9-3hg	49.1902
ENSMUSG00000097343.4	ENSMUSG00000097343.4	73.1034

### Sheet: TG1_Up_DEGs
gene	gene_symbol	percent_rescue
ENSMUSG00000018166.9	Erbb3	88.6027
ENSMUSG00000022360.9	Atad2	84.7897
ENSMUSG00000019916.15	P4ha1	84.1719
ENSMUSG00000049502.18	Dtx3l	82.9491
ENSMUSG00000033355.7	Rtp4	81.9239
ENSMUSG00000003814.9	Calr	81.6429
ENSMUSG00000031700.12	Gpt2	77.8909
ENSMUSG00000002325.16	Irf9	77.568
ENSMUSG00000026864.14	Hspa5	71.075
ENSMUSG00000025875.15	Tspan17	64.7982
ENSMUSG00000027248.14	Pdia3	63.9025
ENSMUSG00000021732.15	Fgf10	53.4037
ENSMUSG00000044176.13	Spink10	53.062
ENSMUSG00000099468.3	1700063O14Rik	52.9962
ENSMUSG00000031393.18	Mecp2	50.0313
ENSMUSG00000022817.16	Itgb5	49.9675
ENSMUSG00000021203.16	Otub2	48.0282
ENSMUSG00000025823.10	Pdia4	46.8895
ENSMUSG00000121724.2	Ppp1ccb	44.4947
ENSMUSG00000057596.14	Trim30d	43.8872
ENSMUSG00000040703.12	Cyp2s1	43.775
ENSMUSG00000018593.14	Sparc	42.7071
ENSMUSG00000034617.8	Mtrr	41.8684
ENSMUSG00000023019.13	Gpd1	39.7582
ENSMUSG00000028243.6	Ubxn2b	39.721
ENSMUSG00000018849.7	Wwc1	37.1008
ENSMUSG00000000184.13	Ccnd2	36.4787
ENSMUSG00000015568.17	Lpl	35.1056
ENSMUSG00000040613.15	Apobec1	32.2683
ENSMUSG00000039997.17	Ifi203	31.5801
ENSMUSG00000021091.9	Serpina3n	30.4815
ENSMUSG00000042826.14	Fgf11	30.1092
ENSMUSG00000025321.15	Itgb8	29.4919
ENSMUSG00000068428.8	Gmnc	24.6063
ENSMUSG00000035237.8	Lcat	23.3575
ENSMUSG00000028011.17	Tdo2	22.6329
ENSMUSG00000130037.1	ENSMUSG00000130037	21.5431
ENSMUSG00000046415.13	B430212C06Rik	21.4373
ENSMUSG00000105987.7	AI506816	20.9311
ENSMUSG00000014813.10	Stc1	20.7449
ENSMUSG00000056296.18	Synpr	20.6967
ENSMUSG00000027932.15	Slc27a3	19.8922
ENSMUSG00000033792.13	Atp7a	17.8098
ENSMUSG00000034055.17	Phka1	17.7583
ENSMUSG00000022893.15	Adamts1	17.2282
ENSMUSG00000020848.8	Doc2b	17.0883
ENSMUSG00000000805.19	Car4	16.8069
ENSMUSG00000008305.20	Tle1	15.1132
ENSMUSG00000090272.10	Mndal	14.3179
ENSMUSG00000025352.7	Gdf11	13.3957
ENSMUSG00000032878.18	Ccdc85a	12.5646
ENSMUSG00000030111.10	A2m	11.8328
ENSMUSG00000028583.15	Pdpn	11.5962
ENSMUSG00000024665.9	Fads2	9.01758
ENSMUSG00000028278.15	Rragd	7.93672
ENSMUSG00000023186.15	Vwa5a	7.81575
ENSMUSG00000026779.7	Mastl	1.72202
ENSMUSG00000121226.1	6720407P12Rik	-2.31527
ENSMUSG00000032373.16	Car12	-2.41331
ENSMUSG00000050074.13	Spink8	-2.89125
ENSMUSG00000028602.13	Tnfrsf8	-3.08795
ENSMUSG00000032334.11	Loxl1	-6.19945
ENSMUSG00000027931.13	Npr1	-12.8485
ENSMUSG00000033377.15	Palmd	-17.2637
ENSMUSG00000022206.8	Npr3	-18.1527
ENSMUSG00000029772.18	Ahcyl2	-19.0967
ENSMUSG00000047205.13	Dusp18	-23.0963
ENSMUSG00000075514.7	Gm13375	-35.6777
ENSMUSG00000049928.16	Glp2r	-38.5075
ENSMUSG00000027015.5	Cybrd1	-40.3996
ENSMUSG00000033007.16	Asic4	-56.0934

### Sheet: Ck2a1_Down_DEGs
gene	gene_symbol	percent_rescue
ENSMUSG00000045136.7	Tubb2b	162.733
ENSMUSG00000047181.13	Samd14	146.418
ENSMUSG00000079657.11	Rab26	134.278
ENSMUSG00000004849.15	Ap1s1	100.279
ENSMUSG00000031610.4	Scrg1	99.681
ENSMUSG00000046093.10	Hpcal4	90.8108
ENSMUSG00000007682.9	Dio2	90.0797
ENSMUSG00000030605.16	Mfge8	89.2781
ENSMUSG00000031283.18	Chrdl1	87.0817
ENSMUSG00000048001.8	Hes5	84.1775
ENSMUSG00000074923.11	Pak6	79.7983
ENSMUSG00000045912.10	C2cd4c	76.5518
ENSMUSG00000039201.11	Tbc1d25	66.5439
ENSMUSG00000051497.16	Kcnj16	64.7101
ENSMUSG00000057649.7	Brd9	62.5865
ENSMUSG00000029861.18	Fam131b	58.8213
ENSMUSG00000075012.5	Fjx1	55.2211
ENSMUSG00000050953.11	Gja1	50.5898
ENSMUSG00000062480.13	Acat3	44.4482
ENSMUSG00000105730.3	C030018K13Rik	44.0691
ENSMUSG00000026603.14	Smyd2	43.7472
ENSMUSG00000003974.7	Grm3	43.5261
ENSMUSG00000026764.16	Kif5c	38.7835
ENSMUSG00000033009.16	Ogfod1	23.1015
ENSMUSG00000100303.6	2600014E21Rik	6.27935
ENSMUSG00000063171.7	Rps4l	5.81674
ENSMUSG00000037624.17	Kcnk2	0.638722
ENSMUSG00000038065.14	Mturn	-6.80811
ENSMUSG00000023236.8	Scg5	-27.3961

### Sheet: Ck2a1_Up_DEGs
gene	gene_symbol	percent_rescue
ENSMUSG00000026893.5	Gca	146.855
ENSMUSG00000038507.7	Parp12	124.17
ENSMUSG00000015401.13	Cltrn	111.02
ENSMUSG00000034903.19	Cobll1	97.7886
ENSMUSG00000033102.16	Cdc14b	95.0245
ENSMUSG00000027340.16	Slc23a2	91.9138
ENSMUSG00000024558.13	Mapk4	87.8619
ENSMUSG00000072941.6	Sod3	87.5272
ENSMUSG00000020019.5	Ntn4	86.888
ENSMUSG00000035441.15	Myo1d	86.479
ENSMUSG00000022003.8	Slc25a30	81.8705
ENSMUSG00000032265.15	Tent5a	78.8675
ENSMUSG00000029455.15	Aldh2	77.5731
ENSMUSG00000024140.11	Epas1	76.2745
ENSMUSG00000008540.12	Mgst1	76.0085
ENSMUSG00000022297.16	Fzd6	73.8065
ENSMUSG00000026904.18	Slc4a10	72.8179
ENSMUSG00000015839.7	Nfe2l2	72.2666
ENSMUSG00000035183.15	Slc24a5	71.0578
ENSMUSG00000024042.8	Sik1	70.9369
ENSMUSG00000054509.8	Parp4	70.5495
ENSMUSG00000038375.16	Trp53inp2	70.3359
ENSMUSG00000035158.16	Mitf	70.1454
ENSMUSG00000029781.8	Fkbp9	70.1297
ENSMUSG00000041920.15	Slc16a6	70.0658
ENSMUSG00000033590.9	Myo5c	69.4103
ENSMUSG00000020604.14	Arsg	68.2977
ENSMUSG00000027195.11	Hsd17b12	68.1162
ENSMUSG00000033420.13	Antxr1	67.765
ENSMUSG00000037815.8	Ctnna1	67.2548
ENSMUSG00000015354.9	Pcolce2	66.9024
ENSMUSG00000040848.12	Sft2d2	65.1963
ENSMUSG00000038949.9	Cnst	64.958
ENSMUSG00000030201.16	Lrp6	64.7127
ENSMUSG00000021242.10	Npc2	64.1763
ENSMUSG00000034066.14	Farp2	63.4567
ENSMUSG00000027030.16	Stk39	62.9005
ENSMUSG00000038776.14	Ephx1	62.1531
ENSMUSG00000032640.11	Chsy1	61.5268
ENSMUSG00000038319.15	Kcnh2	60.3039
ENSMUSG00000000708.15	Kat2b	60.2802
ENSMUSG00000036880.11	Acaa2	60.228
ENSMUSG00000019818.16	Cd164	60.1384
ENSMUSG00000078234.7	Klhdc7a	60.0083
ENSMUSG00000034640.10	Tiparp	59.9206
ENSMUSG00000049811.18	Fam161a	59.7668
ENSMUSG00000036570.15	Fxyd1	58.8291
ENSMUSG00000021696.10	Elovl7	58.6686
ENSMUSG00000021728.9	Emb	58.5901
ENSMUSG00000032849.15	Abcc4	58.2799
ENSMUSG00000005968.15	Tuft1	58.0791
ENSMUSG00000042010.17	Acacb	58.0694
ENSMUSG00000068523.13	Gng5	57.9839
ENSMUSG00000050912.16	Tmem123	57.8532
ENSMUSG00000060429.13	Sntb1	57.6271
ENSMUSG00000028618.12	Tmem59	57.4409
ENSMUSG00000021806.5	Nid2	57.2078
ENSMUSG00000074825.5	Itpripl1	57.1169
ENSMUSG00000044177.5	Wfikkn2	57.0676
ENSMUSG00000097286.5	Gm26684	56.4154
ENSMUSG00000026778.14	Prkcq	56.4055
ENSMUSG00000022512.4	Cldn1	56.4002
ENSMUSG00000028125.15	Abca4	56.1632
ENSMUSG00000049791.5	Fzd4	56.0286
ENSMUSG00000027215.14	Cd82	55.9342
ENSMUSG00000030739.20	Myh14	55.7936
ENSMUSG00000030878.12	Cdr2	55.7573
ENSMUSG00000015575.16	Atp6v0e	55.0269
ENSMUSG00000026383.15	Epb41l5	54.9121
ENSMUSG00000063558.5	Aox1	54.8072
ENSMUSG00000024187.16	Fam234a	54.7836
ENSMUSG00000038526.15	Car14	54.5408
ENSMUSG00000057440.9	Mpp7	54.5203
ENSMUSG00000027239.15	Mdk	54.0928
ENSMUSG00000009378.5	Slc16a12	53.8135
ENSMUSG00000019892.14	Lrriq1	53.6862
ENSMUSG00000001418.14	Glmp	53.3394
ENSMUSG00000037287.16	Tbcel	53.334
ENSMUSG00000030235.18	Slco1c1	52.9393
ENSMUSG00000019789.10	Hey2	52.2482
ENSMUSG00000035948.14	Acss3	52.0443
ENSMUSG00000028082.15	Sh3d19	51.9309
ENSMUSG00000029287.15	Tgfbr3	51.927
ENSMUSG00000016534.16	Lamp2	51.8685
ENSMUSG00000006641.13	Slc5a6	51.5717
ENSMUSG00000032314.15	Etfa	51.3508
ENSMUSG00000033029.13	1700088E04Rik	51.1145
ENSMUSG00000027007.17	Itprid2	51.0577
ENSMUSG00000035413.9	Tmem98	50.9582
ENSMUSG00000029249.16	Rest	50.7818
ENSMUSG00000010064.16	Slc38a3	50.2621
ENSMUSG00000000392.18	Fap	50.2455
ENSMUSG00000032679.13	Cd59a	50.1408
ENSMUSG00000107881.2	Gm44250	50.1395
ENSMUSG00000019917.11	Septin10	50.1181
ENSMUSG00000034706.17	Dnai2	49.4758
ENSMUSG00000029759.10	Pon3	49.3809
ENSMUSG00000038816.15	Ctnnal1	49.1112
ENSMUSG00000006611.16	Hfe	48.9421
ENSMUSG00000021981.11	Cab39l	48.87
ENSMUSG00000020799.17	Tekt1	48.7621
ENSMUSG00000038235.5	F11r	48.705
ENSMUSG00000059049.16	Frem1	48.7006
ENSMUSG00000020186.8	Csrp2	48.4521
ENSMUSG00000039202.13	Abhd2	48.3808
ENSMUSG00000021187.15	Tc2n	47.8218
ENSMUSG00000057286.7	St6galnac2	47.6418
ENSMUSG00000020821.18	Kif1c	47.5232
ENSMUSG00000015653.14	Steap2	47.3689
ENSMUSG00000030654.10	Arl6ip1	47.0714
ENSMUSG00000045954.8	Cavin2	47.0138
ENSMUSG00000020044.14	Timp3	46.8203
ENSMUSG00000036169.7	Sostdc1	46.1233
ENSMUSG00000050931.8	Sgms2	46.0379
ENSMUSG00000053040.14	Aph1c	45.9852
ENSMUSG00000028962.15	Slc4a2	45.5111
ENSMUSG00000031488.15	Rab11fip1	45.4147
ENSMUSG00000021477.10	Ctsl	45.2861
ENSMUSG00000031709.16	Tbc1d9	45.127
ENSMUSG00000024909.16	Efemp2	45.0987
ENSMUSG00000044393.16	Dsg2	44.933
ENSMUSG00000014444.18	Piezo1	44.8865
ENSMUSG00000002980.15	Bcam	44.8478
ENSMUSG00000006498.17	Ptbp1	44.7277
ENSMUSG00000027570.16	Col9a3	44.6766
ENSMUSG00000075225.17	Ccdc162	44.6531
ENSMUSG00000057722.18	Lepr	44.5469
ENSMUSG00000038079.15	Tmem237	44.4279
ENSMUSG00000031451.7	Gas6	43.9368
ENSMUSG00000032122.16	Slc37a2	43.7672
ENSMUSG00000032232.15	Cgnl1	43.5492
ENSMUSG00000020681.15	Ace	43.1549
ENSMUSG00000028776.15	Tinagl1	42.8276
ENSMUSG00000062949.14	Atp11c	42.738
ENSMUSG00000052397.9	Ezr	42.5628
ENSMUSG00000023175.16	Bsg	42.355
ENSMUSG00000020377.16	Ltc4s	42.2656
ENSMUSG00000041577.6	Prelp	42.1572
ENSMUSG00000061718.13	Ppp1r1b	42.0942
ENSMUSG00000031740.9	Mmp2	41.7142
ENSMUSG00000014158.13	Trpv4	41.622
ENSMUSG00000023074.12	Mospd1	41.271
ENSMUSG00000057969.16	Sema3b	40.8722
ENSMUSG00000034227.8	Foxj1	40.3984
ENSMUSG00000063354.8	Slc39a4	40.3544
ENSMUSG00000036181.3	H1f2	40.2534
ENSMUSG00000046844.7	Vat1l	40.2196
ENSMUSG00000001435.16	Col18a1	39.5392
ENSMUSG00000052387.17	Trpm3	39.3281
ENSMUSG00000074521.11	Zfp1003	39.203
ENSMUSG00000044033.17	Ccdc141	39.1047
ENSMUSG00000050732.10	Vamp8	39.0107
ENSMUSG00000028294.16	Cfap206	38.6413
ENSMUSG00000020432.13	Tcn2	38.5682
ENSMUSG00000040147.15	Maob	38.2191
ENSMUSG00000025350.16	Rdh5	37.8099
ENSMUSG00000004105.9	Angptl2	37.8076
ENSMUSG00000046192.5	Iqub	37.7724
ENSMUSG00000021763.19	Cspg4b	37.5457
ENSMUSG00000032578.8	Cish	37.5433
ENSMUSG00000024998.18	Plce1	37.3997
ENSMUSG00000017754.14	Pltp	37.3225
ENSMUSG00000047021.15	Cfap65	37.0876
ENSMUSG00000029119.10	Man2b2	36.3979
ENSMUSG00000027896.16	Slc16a4	36.3572
ENSMUSG00000066150.13	Slc31a1	36.3472
ENSMUSG00000025745.13	Hadha	36.2017
ENSMUSG00000017493.13	Igfbp4	36.0288
ENSMUSG00000034258.5	Flvcr2	36.0205
ENSMUSG00000032514.12	Ttc21a	35.0529
ENSMUSG00000098188.2	Sowahc	34.6933
ENSMUSG00000022203.8	Efs	34.0231
ENSMUSG00000001763.15	Tspan33	33.9116
ENSMUSG00000031969.17	Acad8	33.8058
ENSMUSG00000033685.14	Ucp2	33.5872
ENSMUSG00000035403.11	Crb2	32.9064
ENSMUSG00000017765.18	Slc12a4	32.7153
ENSMUSG00000061665.8	Cd2ap	32.6446
ENSMUSG00000031095.16	Cul4b	32.3067
ENSMUSG00000074227.13	Spint2	32.1361
ENSMUSG00000035493.11	Tgfbi	31.9216
ENSMUSG00000032198.10	Dock6	31.8629
ENSMUSG00000034917.9	Tjp3	31.6881
ENSMUSG00000024940.12	Ltbp3	31.3771
ENSMUSG00000034165.17	Ccnd3	31.3622
ENSMUSG00000021706.15	Zfyve16	31.3091
ENSMUSG00000024913.17	Lrp5	30.6915
ENSMUSG00000030306.15	Tmtc1	30.6878
ENSMUSG00000033792.13	Atp7a	30.0402
ENSMUSG00000031392.19	Irak1	29.6237
ENSMUSG00000044948.18	Cfap43	29.6149
ENSMUSG00000025823.10	Pdia4	29.1746
ENSMUSG00000007891.17	Ctsd	28.3837
ENSMUSG00000021638.13	Ocln	28.3307
ENSMUSG00000031351.16	Zfp185	28.1017
ENSMUSG00000046402.11	Rbp1	27.7485
ENSMUSG00000027878.12	Notch2	27.6333
ENSMUSG00000075410.15	Prcd	27.2719
ENSMUSG00000026649.15	Cfap126	27.2343
ENSMUSG00000024033.11	Rsph1	27.0314
ENSMUSG00000071547.5	Nt5dc2	26.2544
ENSMUSG00000025504.15	Eps8l2	26.1034
ENSMUSG00000028413.14	B4galt1	26.0831
ENSMUSG00000032579.15	Hemk1	25.2469
ENSMUSG00000044468.15	Tent5c	25.2084
ENSMUSG00000035578.17	Iqcg	24.7011
ENSMUSG00000018102.6	H2bc4	24.54
ENSMUSG00000039007.11	Cpq	24.5091
ENSMUSG00000036606.18	Plxnb2	24.3571
ENSMUSG00000025510.15	Cd151	23.7669
ENSMUSG00000028583.15	Pdpn	22.791
ENSMUSG00000028753.13	Vwa5b1	22.672
ENSMUSG00000051043.17	Gprc5c	22.4697
ENSMUSG00000030208.16	Emp1	22.356
ENSMUSG00000020546.15	Stxbp4	22.3145
ENSMUSG00000015647.10	Lama5	22.2347
ENSMUSG00000021760.6	Gpx8	21.5886
ENSMUSG00000032373.16	Car12	20.6034
ENSMUSG00000042613.10	Pbxip1	20.5261
ENSMUSG00000037143.18	Cfap61	19.6877
ENSMUSG00000028420.14	Tmem38b	19.5871
ENSMUSG00000039646.6	Vasn	17.7157
ENSMUSG00000039813.15	Tbc1d2	17.6792
ENSMUSG00000039323.19	Igfbp2	17.4291
ENSMUSG00000029070.10	Mxra8	17.337
ENSMUSG00000031376.16	Atp2b3	16.8826
ENSMUSG00000038677.15	Scube3	16.5919
ENSMUSG00000071550.15	Cfap44	16.1933
ENSMUSG00000051435.12	Fhad1	15.911
ENSMUSG00000003849.9	Nqo1	15.8543
ENSMUSG00000033965.11	Slc16a2	15.6008
ENSMUSG00000038370.7	Pcp4l1	14.3764
ENSMUSG00000030761.17	Myo7a	14.159
ENSMUSG00000025351.15	Cd63	13.7056
ENSMUSG00000048029.12	Eno4	12.361
ENSMUSG00000039676.5	Capsl	10.6295
ENSMUSG00000073650.10	Catip	8.99817
ENSMUSG00000073987.5	Ggh	8.66879
ENSMUSG00000032327.15	Stra6	5.12054
ENSMUSG00000048612.17	Myof	4.82585
ENSMUSG00000051427.15	Ccdc157	2.87821
ENSMUSG00000031790.9	Mmp15	-0.558801
ENSMUSG00000029772.18	Ahcyl2	-2.65003
ENSMUSG00000032334.11	Loxl1	-4.43124
ENSMUSG00000068220.7	Lgals1	-4.67214
