## Supplemental Table 5 for "Druggable CSNK2A1-MeCP2 regulatory axis links Okur-Chung neurodevelopmental syndrome with *MECP2*-related disorders"

### Sheet: gRNA_sequences
Plasmid	Target	sgRNA or dgRNA vector	Species	Sequence	Source
pLV-puro-U6	MECP2	sgRNA	Human	GGACACGGAAGCTTAAGCAA	LentiArray Human CRISPR Library
pLV-puro-U6	BRD4	sgRNA	Human	TTCAGCTTGACGGCATCCAC	LentiArray Human CRISPR Library
pLV-puro-U6	CDK9	sgRNA	Human	TACGAGAAGCTCGCCAAGAT	LentiArray Human CRISPR Library
pLV-puro-U6	CSNK2A1	sgRNA	Human	GTTGCTTCCCGATACTTCAA	LentiArray Human CRISPR Library
pLV-puro-U6	STK11	sgRNA	Human	AAGTTGCGAAGGATCCCCAA	LentiArray Human CRISPR Library
pLV-puro-U6	TAF1	sgRNA	Human	CGAAGATACCAGCAGACGAT	LentiArray Human CRISPR Library
pLV-puro-U6	EIF2AK4	sgRNA	Human	AAAATCTCGCCTAGAAGAAC	LentiArray Human CRISPR Library
pLV[2gRNA]-puro-U6	Non-targeting gRNA_1	dgRNA	Human	GTGTAGTTCGACCATTCGTG	Vector Builder
	Non-targeting gRNA_2			GTTCAGGATCACGTTACCGC
pLV[2gRNA]-puro-U6	CSNK2A1 gRNA_1	dgRNA	Human	CCCAAGATATCATTGAAACG	Vector Builder
	CSNK2A1 gRNA_2			TTCTTTAATACTAGTTGGTG
pLV[2gRNA]-puro-U6	ELAVL1_gRNA_1	dgRNA	Human	GCTCCAGTCAAAAACCATTA	Vector Builder
	ELAVL1_gRNA_2			CGCTCTCTCTGCATCCTTCG
pLV[2gRNA]-puro-U6	MTOR_gRNA_1	dgRNA	Human	CCTTATGGTGCGGTCCCTTG	Vector Builder
	MTOR_gRNA_2			CTACGATACGCTGGCAGCCC
pLV[2gRNA]-puro-U6	TNRC6A_gRNA_1	dgRNA	Human	GTGATTACAATCGAACGGTC	Vector Builder
	TNRC6A_gRNA_2			AAAATAAGGATTGCGCTCCA

### Sheet: shRNA_sequences
Plasmid	Target	shRNA sequence	Species	Source
pAAV[4miR30]- eYFP- non-targeting control	Scramble_1	ACCTAAGGTTAAGTCGCCCTCG	mouse	Vector Builder
	Scramble_2	CCAACAAGATGAAGAGCACCAA	mouse	Vector Builder
	Luciferase_1	AATGTTTACTACACTCGGATAT	mouse	Vector Builder
	Luciferase_2	ATGTCCGGTTATGTAAACAATC	mouse	Vector Builder
pAAV[4miR30]- eYFP- musCsnk2a1	Csnk2a1_1	AATTACCTGCAGGTGGAATATT	mouse	Vector Builder
	Csnk2a1_2	AGCCATCAACATCACAAATAAT	mouse	Vector Builder
	Csnk2a1_3	TTCTGGGAACAGAAGATTTATA	mouse	Vector Builder
	Csnk2a1_4	CCATCCAGGCCAAGAGTATAAT	mouse	Vector Builder

### Sheet: Primers
Gene	Species	Forward	Reverse	Application
MECP2	universal	TATTTGATCAATCCCCAGGG	CTCCCTCTCCCAGTTACCGT	qRT-PCR
ACTB	human	GAAGATCAAGATCATTGCTCCTC	ATCCACATCTGCTGGAAGG	qRT-PCR
CSNK2A1	human	TTGGTGAGGATAGCCAAGGT	TTTGTCCAGGAAATCCAAGG	qRT-PCR
Csnk2a1	mouse	TGTGGAGCTTGGGTTGTATG	CAAGATATCGTTGAAACGTGGA	qRT-PCR
Actin	mouse	CCAGTTGGTAACAATGCCATGT	GGCTGTATTCCCCTCCATCG	qRT-PCR
Csnk2a1_flox	mouse	GAGTCATCTGTCATCTGTAGC	GACCACATCCTAACTATCC	genotyping
K198R_WT_6FAM-BHQ1	mouse	ATTTCAAAGGTCCAGAGCTACTTGT		genotyping
K198R_MUT_CalFluor540_BHQ1	mouse	TTTTAGAGGCCCAGAACTACTAGTAGAT		genotyping
oIMR1436/1437	Transgene TG1	GGTAAAGACCCATGTGACCC	TCCACCTAGCCTGCCTGTAC	genotyping
